# Activation of Histone 3 Lysine 9 methyl writing and reading capabilities within the G9a-GLP heterodimer

**DOI:** 10.1101/2021.05.05.442822

**Authors:** Nicholas A Sanchez, Lena M Kallweit, Michael J Trnka, Charles L Clemmer, Bassem Al-Sady

## Abstract

Unique among metazoan repressive histone methyltransferases, G9a and GLP, which chiefly target histone 3 lysine 9 (H3K9), require dimerization for productive H3K9 mono (me1)- and dimethylation (me2) *in vivo*. Intriguingly, even though each enzyme can independently methylate H3K9, the predominant active form *in vivo* is a heterodimer of G9a and GLP. How dimerization influences the central H3K9 methyl binding (“reading”) and deposition (“writing”) activity of G9a and GLP, and why heterodimerization is essential *in vivo* remains opaque. Here, we examine the H3K9me “reading” and “writing” activities of defined, recombinantly produced homo- and heterodimers of G9a and GLP. We find that both reading and writing are significantly enhanced in the heterodimer. Compared to the homodimers, the heterodimer has higher recognition of H3K9me2, and a striking ∼ 10-fold increased turnover rate for nucleosomal substrates under multiple turnover conditions, which is not evident on histone tail peptide substrates. Crosslinking Mass Spectrometry suggests that differences between the homodimers and the unique activity of the heterodimer may be encoded in altered ground state conformations, as each dimer displays different domain contacts. Our results indicate that heterodimerization may be required to relieve autoinhibition of H3K9me reading and chromatin methylation evident in G9a and GLP homodimers. Relieving this inhibition may be particularly important in early differentiation when large tracts of H3K9me2 are deposited by G9a-GLP, which may require a more active form of the enzyme.
