## Supplementary material for "Activation of Histone 3 Lysine 9 methyl writing and reading capabilities within the G9a-GLP heterodimer": Source data for Crosslinking Mass Spectrometry data in Figure 4

### Sheet: G9a-G9a
xlinkedResPair	xlinkedProtPair	xlinkedModulPair	SVM.score	m/z	z	ppm	DB.Peptide.1	DB.Peptide.2	Score	Score.Diff	Sc.1	Rk.1	Sc.2	Rk.2	Acc.1	XLink.AA.1	Protein.1	Module.1	Species.1	Acc.2	XLink.AA.2	Protein.2	Module.2	Species.2	xlinkClass	Len.Pep.1	Len.Pep.2	Peptide.1	Peptide.2	numCSM	numPPSM	numMPSM	Fraction	RT	MSMS.Info
567.Q96KQ7::579.Q96KQ7	Q96KQ7::Q96KQ7	Post SET::Post SET	4.7	647.104	5	1.3	SKYFTCQCGSEK	CKHSAEAIALEQSR	94.9	51.2	43.7	5	42.2	6	Q96KQ7	567	G9a	Post SET	HUMAN	Q96KQ7	579	G9a	Post SET	HUMAN	intraProtein	12	14	SK(+DSS)YFTC(Carbamidomethyl)QC(Carbamidomethyl)GSEK	C(Carbamidomethyl)K(+DSS)HSAEAIALEQSR	9	157	20	Z20210712-10_FTMSms2hcd	37.711	7101
37.Q96KQ7::440.Q96KQ7	Q96KQ7::Q96KQ7	NTD::Pre SET	2.72	685.142	4	0.42	EALEKALVIQESER	VVQSGIKVR	99.3	36.2	63.1	1	39.8	2	Q96KQ7	37	G9a	NTD	HUMAN	Q96KQ7	440	G9a	Pre SET	HUMAN	intraProtein	14	9	EALEK(+DSS)ALVIQESER	VVQSGIK(+DSS)VR	5	132	9	Z20210712-11_FTMSms2ethcd	48.804	10059
285.Q96KQ7::323.Q96KQ7	Q96KQ7::Q96KQ7	Ank-SET Linker::Ank-SET Linker	2.67	672.839	4	1	NKEGDTAWDLTPER	TEKIICR	104.1	29.7	74.4	1	36.6	2	Q96KQ7	285	G9a	Ank-SET Linker	HUMAN	Q96KQ7	323	G9a	Ank-SET Linker	HUMAN	intraProtein	14	7	NK(+DSS)EGDTAWDLTPER	TEK(+DSS)IIC(Carbamidomethyl)R	7	132	11	Z20210712-11_FTMSms2ethcd	45.51	9246
323.Q96KQ7::579.Q96KQ7	Q96KQ7::Q96KQ7	Ank-SET Linker::Post SET	2.64	664.844	4	0.47	CKHSAEAIALEQSR	TEKIICR	86	26.7	59.3	1	27.5	2	Q96KQ7	579	G9a	Post SET	HUMAN	Q96KQ7	323	G9a	Ank-SET Linker	HUMAN	intraProtein	14	7	C(Carbamidomethyl)K(+DSS)HSAEAIALEQSR	TEK(+DSS)IIC(Carbamidomethyl)R	2	157	7	Z20210712-10_FTMSms2hcd	36.991	6923
565.Q96KQ7::579.Q96KQ7	Q96KQ7::Q96KQ7	Post SET::Post SET	2.62	665.843	4	0.33	CKHSAEAIALEQSR	FWDIKSK	90	35.1	54.9	1	31.4	2	Q96KQ7	579	G9a	Post SET	HUMAN	Q96KQ7	565	G9a	Post SET	HUMAN	intraProtein	14	7	C(Carbamidomethyl)K(+DSS)HSAEAIALEQSR	FWDIK(+DSS)SK	6	132	18	Z20210712-11_FTMSms2ethcd	44.755	9061
323.Q96KQ7::62.Q96KQ7	Q96KQ7::Q96KQ7	Ank-SET Linker::Ank1	2.58	648.362	4	-0.12	QLYLSVKQGELQK	TEKIICR	98.2	37.3	60.9	1	33.4	2	Q96KQ7	62	G9a	Ank1	HUMAN	Q96KQ7	323	G9a	Ank-SET Linker	HUMAN	intraProtein	13	7	QLYLSVK(+DSS)QGELQK	TEK(+DSS)IIC(Carbamidomethyl)R	3	132	4	Z20210712-10_FTMSms2ethcd	47.46	9495
285.Q96KQ7::450.Q96KQ7	Q96KQ7::Q96KQ7	Ank-SET Linker::SET Domain	2.48	694.346	4	2	NKEGDTAWDLTPER	TAKMGWGVR	90.8	40.5	50.3	1	42.8	2	Q96KQ7	285	G9a	Ank-SET Linker	HUMAN	Q96KQ7	450	G9a	SET Domain	HUMAN	intraProtein	14	9	NK(+DSS)EGDTAWDLTPER	TAK(+DSS)MGWGVR	3	132	6	Z20210712-11_FTMSms2ethcd	50.234	10412
323.Q96KQ7::440.Q96KQ7	Q96KQ7::Q96KQ7	Ank-SET Linker::Pre SET	2.45	511.3	4	0.35	VVQSGIKVR	TEKIICR	84.9	30.9	54	1	38.9	2	Q96KQ7	440	G9a	Pre SET	HUMAN	Q96KQ7	323	G9a	Ank-SET Linker	HUMAN	intraProtein	9	7	VVQSGIK(+DSS)VR	TEK(+DSS)IIC(Carbamidomethyl)R	7	132	18	Z20210712-11_FTMSms2ethcd	36.227	6973
440.Q96KQ7::450.Q96KQ7	Q96KQ7::Q96KQ7	Pre SET::SET Domain	2.41	532.807	4	0.86	VVQSGIKVR	TAKMGWGVR	88	36.1	51.9	1	48.6	2	Q96KQ7	440	G9a	Pre SET	HUMAN	Q96KQ7	450	G9a	SET Domain	HUMAN	intraProtein	9	9	VVQSGIK(+DSS)VR	TAK(+DSS)MGWGVR	4	132	4	Z20210712-11_FTMSms2ethcd	41.319	8234
323.Q96KQ7::37.Q96KQ7	Q96KQ7::Q96KQ7	Ank-SET Linker::NTD	2.33	668.614	4	0.7	EALEKALVIQESER	TEKIICR	99.9	29.8	70.1	1	32.5	2	Q96KQ7	37	G9a	NTD	HUMAN	Q96KQ7	323	G9a	Ank-SET Linker	HUMAN	intraProtein	14	7	EALEK(+DSS)ALVIQESER	TEK(+DSS)IIC(Carbamidomethyl)R	4	132	7	Z20210712-10_FTMSms2ethcd	49.603	10022
285.Q96KQ7::440.Q96KQ7	Q96KQ7::Q96KQ7	Ank-SET Linker::Pre SET	2.28	689.366	4	-0.26	NKEGDTAWDLTPER	VVQSGIKVR	89.8	31.2	58.6	1	36.1	2	Q96KQ7	285	G9a	Ank-SET Linker	HUMAN	Q96KQ7	440	G9a	Pre SET	HUMAN	intraProtein	14	9	NK(+DSS)EGDTAWDLTPER	VVQSGIK(+DSS)VR	4	132	18	Z20210712-11_FTMSms2ethcd	44.73	9055
285.Q96KQ7::62.Q96KQ7	Q96KQ7::Q96KQ7	Ank-SET Linker::Ank1	2.09	826.43	4	2.9	QLYLSVKQGELQK	NKEGDTAWDLTPER	79.9	41.5	38.4	1	38.4	2	Q96KQ7	62	G9a	Ank1	HUMAN	Q96KQ7	285	G9a	Ank-SET Linker	HUMAN	intraProtein	13	14	QLYLSVK(+DSS)QGELQK	NK(+DSS)EGDTAWDLTPER	1	132	4	Z20210712-10_FTMSms2ethcd	53.946	11088
37.Q96KQ7::48.Q96KQ7	Q96KQ7::Q96KQ7	NTD::NTD	1.98	613.856	4	0.022	EALEKALVIQESER	KKLR	92	10.8	81.2	1	12.8	19	Q96KQ7	37	G9a	NTD	HUMAN	Q96KQ7	48	G9a	NTD	HUMAN	intraProtein	14	4	EALEK(+DSS)ALVIQESER	K(+DSS)K(Xlink:DSS1)LR	10	132	63	Z20210712-10_FTMSms2ethcd	50.862	10329
401.Q96KQ7::440.Q96KQ7	Q96KQ7::Q96KQ7	Pre SET::Pre SET	1.9	556.291	4	1.2	VVQSGIKVR	CWYDKDGR	72.1	28.7	43.4	1	33.5	2	Q96KQ7	440	G9a	Pre SET	HUMAN	Q96KQ7	401	G9a	Pre SET	HUMAN	intraProtein	9	8	VVQSGIK(+DSS)VR	C(Carbamidomethyl)WYDK(+DSS)DGR	5	132	25	Z20210712-11_FTMSms2ethcd	41.956	8393
431.Q96KQ7::440.Q96KQ7	Q96KQ7::Q96KQ7	Pre SET::Pre SET	1.73	454.257	4	0.69	VVQSGIKVR	NCKNR	71.1	13.5	57.6	1	21.7	2	Q96KQ7	440	G9a	Pre SET	HUMAN	Q96KQ7	431	G9a	Pre SET	HUMAN	intraProtein	9	5	VVQSGIK(+DSS)VR	NC(Carbamidomethyl)K(+DSS)NR	10	132	25	Z20210712-11_FTMSms2ethcd	24.651	4157
150.Q96KQ7::323.Q96KQ7	Q96KQ7::Q96KQ7	Ank-SET Linker::Ank3	1.54	653.313	5	2.6	GGCVYSKEEDGSTCLHHAAK	TEKIICR	53.2	15.9	37.3	1	10.2	2	Q96KQ7	150	G9a	Ank3	HUMAN	Q96KQ7	323	G9a	Ank-SET Linker	HUMAN	intraProtein	20	7	GGC(Carbamidomethyl)VYSK(+DSS)EEDGSTC(Carbamidomethyl)LHHAAK	TEK(+DSS)IIC(Carbamidomethyl)R	2	157	4	Z20210712-10_FTMSms2hcd	35.052	6447
323.Q96KQ7::450.Q96KQ7	Q96KQ7::Q96KQ7	Ank-SET Linker::SET Domain	1.38	516.28	4	1.8	TAKMGWGVR	TEKIICR	50.6	17.6	33	1	32.8	2	Q96KQ7	450	G9a	SET Domain	HUMAN	Q96KQ7	323	G9a	Ank-SET Linker	HUMAN	intraProtein	9	7	TAK(+DSS)MGWGVR	TEK(+DSS)IIC(Carbamidomethyl)R	5	157	7	Z20210712-11_FTMSms2hcd	42.241	8464
323.Q96KQ7::565.Q96KQ7	Q96KQ7::Q96KQ7	Ank-SET Linker::Post SET	1.18	495.771	4	-0.47	FWDIKSK	TEKIICR	48.4	25.6	22.8	1	22	2	Q96KQ7	565	G9a	Post SET	HUMAN	Q96KQ7	323	G9a	Ank-SET Linker	HUMAN	intraProtein	7	7	FWDIK(+DSS)SK	TEK(+DSS)IIC(Carbamidomethyl)R	2	132	5	Z20210712-11_FTMSms2ethcd	46.413	9469
401.Q96KQ7::431.Q96KQ7	Q96KQ7::Q96KQ7	Pre SET::Pre SET	1.14	482.719	4	-0.0028	CWYDKDGR	NCKNR	44.1	15.8	28.3	1	21.4	3	Q96KQ7	401	G9a	Pre SET	HUMAN	Q96KQ7	431	G9a	Pre SET	HUMAN	intraProtein	8	5	C(Carbamidomethyl)WYDK(+DSS)DGR	NC(Carbamidomethyl)K(+DSS)NR	7	132	25	Z20210712-11_FTMSms2ethcd	32.718	6103
323.Q96KQ7::431.Q96KQ7	Q96KQ7::Q96KQ7	Ank-SET Linker::Pre SET	1.08	437.729	4	0.22	TEKIICR	NCKNR	53.3	15.8	37.5	1	23.3	2	Q96KQ7	323	G9a	Ank-SET Linker	HUMAN	Q96KQ7	431	G9a	Pre SET	HUMAN	intraProtein	7	5	TEK(+DSS)IIC(Carbamidomethyl)R	NC(Carbamidomethyl)K(+DSS)NR	5	132	18	Z20210712-11_FTMSms2ethcd	25.524	4368
37.Q96KQ7::567.Q96KQ7	Q96KQ7::Q96KQ7	NTD::Post SET	1.06	812.396	4	-0.72	EALEKALVIQESER	SKYFTCQCGSEK	37.7	15.9	21.8	1	9.9	6	Q96KQ7	37	G9a	NTD	HUMAN	Q96KQ7	567	G9a	Post SET	HUMAN	intraProtein	14	12	EALEK(+DSS)ALVIQESER	SK(+DSS)YFTC(Carbamidomethyl)QC(Carbamidomethyl)GSEK	1	157	4	Z20210712-10_FTMSms2hcd	50.024	10125
323.Q96KQ7::577.Q96KQ7	Q96KQ7::Q96KQ7	Ank-SET Linker::Post SET	1.06	656.807	4	3	YFTCQCGSEKCK	TEKIICR	44.5	16.3	28.2	1	10.7	2	Q96KQ7	577	G9a	Post SET	HUMAN	Q96KQ7	323	G9a	Ank-SET Linker	HUMAN	intraProtein	12	7	YFTC(Carbamidomethyl)QC(Carbamidomethyl)GSEK(+DSS)C(Carbamidomethyl)K	TEK(+DSS)IIC(Carbamidomethyl)R	4	157	7	Z20210712-11_FTMSms2hcd	36.085	6938
450.Q96KQ7::577.Q96KQ7	Q96KQ7::Q96KQ7	Post SET::SET Domain	1.01	904.079	3	-0.41	YFTCQCGSEKCK	TAKMGWGVR	51.5	15.9	35.6	1	8.9	3	Q96KQ7	577	G9a	Post SET	HUMAN	Q96KQ7	450	G9a	SET Domain	HUMAN	intraProtein	12	9	YFTC(Carbamidomethyl)QC(Carbamidomethyl)GSEK(+DSS)C(Carbamidomethyl)K	TAK(+DSS)MGWGVR	2	157	6	Z20210712-11_FTMSms2hcd	40.676	8075
37.Q96KQ7::49.Q96KQ7	Q96KQ7::Q96KQ7	NTD::NTD	0.94	613.857	4	1.5	EALEKALVIQESER	KKLR	88.5	10.8	77.7	1	12.3	26	Q96KQ7	37	G9a	NTD	HUMAN	Q96KQ7	49	G9a	NTD	HUMAN	intraProtein	14	4	EALEK(+DSS)ALVIQESER	K(Xlink:DSS1)K(+DSS)LR	1	132	63	Z20210712-11_FTMSms2ethcd	50.915	10580
440.Q96KQ7::565.Q96KQ7	Q96KQ7::Q96KQ7	Post SET::Pre SET	0.86	512.3	4	0.95	VVQSGIKVR	FWDIKSK	46.3	18.8	27.5	1	15.3	2	Q96KQ7	440	G9a	Pre SET	HUMAN	Q96KQ7	565	G9a	Post SET	HUMAN	intraProtein	9	7	VVQSGIK(+DSS)VR	FWDIK(+DSS)SK	3	132	7	Z20210712-11_FTMSms2ethcd	45.317	9199
37.Q96KQ7::450.Q96KQ7	Q96KQ7::Q96KQ7	NTD::SET Domain	0.85	690.123	4	3.1	EALEKALVIQESER	TAKMGWGVR	40.3	15.9	24.4	1	16.9	2	Q96KQ7	37	G9a	NTD	HUMAN	Q96KQ7	450	G9a	SET Domain	HUMAN	intraProtein	14	9	EALEK(+DSS)ALVIQESER	TAK(+DSS)MGWGVR	1	157	2	Z20210712-10_FTMSms2hcd	53.985	11097
285.Q96KQ7::431.Q96KQ7	Q96KQ7::Q96KQ7	Ank-SET Linker::Pre SET	0.74	615.795	4	0.88	NKEGDTAWDLTPER	NCKNR	61.3	10.5	50.8	1	19.1	2	Q96KQ7	285	G9a	Ank-SET Linker	HUMAN	Q96KQ7	431	G9a	Pre SET	HUMAN	intraProtein	14	5	NK(+DSS)EGDTAWDLTPER	NC(Carbamidomethyl)K(+DSS)NR	3	132	18	Z20210712-10_FTMSms2ethcd	37.412	7028
37.Q96KQ7::431.Q96KQ7	Q96KQ7::Q96KQ7	NTD::Pre SET	0.65	611.572	4	1.6	EALEKALVIQESER	NCKNR	48.4	4.9	43.5	1	10.9	3	Q96KQ7	37	G9a	NTD	HUMAN	Q96KQ7	431	G9a	Pre SET	HUMAN	intraProtein	14	5	EALEK(+DSS)ALVIQESER	NC(Carbamidomethyl)K(+DSS)NR	6	157	14	Z20210712-11_FTMSms2hcd	42.249	8466
440.Q96KQ7::567.Q96KQ7	Q96KQ7::Q96KQ7	Post SET::Pre SET	0.6	655.084	4	0.96	SKYFTCQCGSEK	VVQSGIKVR	34.1	9.9	24.2	1	1.7	21	Q96KQ7	567	G9a	Post SET	HUMAN	Q96KQ7	440	G9a	Pre SET	HUMAN	intraProtein	12	9	SK(+DSS)YFTC(Carbamidomethyl)QC(Carbamidomethyl)GSEK	VVQSGIK(+DSS)VR	4	157	9	Z20210712-10_FTMSms2hcd	37.361	7015
0.Q96KQ7::431.Q96KQ7	Q96KQ7::Q96KQ7	NTD::Pre SET	0.36	977.987	4	1.1	SNADTIDSSGPSLTLPNGGCLSAVGLPLGPGR	NCKNR	48.7	3.6	45.1	1	1.4	162	Q96KQ7	0	G9a	NTD	HUMAN	Q96KQ7	431	G9a	Pre SET	HUMAN	intraProtein	32	5	(+DSS)-SNADTIDSSGPSLTLPNGGC(Carbamidomethyl)LSAVGLPLGPGR	NC(Carbamidomethyl)K(+DSS)NR	1	157	14	Z20210712-10_FTMSms2hcd	62.88	13230
440.Q96KQ7::49.Q96KQ7	Q96KQ7::Q96KQ7	NTD::Pre SET	0.2	456.543	4	0.93	VVQSGIKVR	KKLR	37.8	2.8	35	1	4.4	6	Q96KQ7	440	G9a	Pre SET	HUMAN	Q96KQ7	49	G9a	NTD	HUMAN	intraProtein	9	4	VVQSGIK(+DSS)VR	K(Xlink:DSS1)K(+DSS)LR	1	157	14	Z20210712-10_FTMSms2hcd	37.912	7152

### Sheet: G9a-GLP
xlinkedResPair	xlinkedProtPair	xlinkedModulPair	SVM.score	m/z	z	ppm	DB.Peptide.1	DB.Peptide.2	Score	Score.Diff	Sc.1	Rk.1	Sc.2	Rk.2	Acc.1	XLink.AA.1	Protein.1	Module.1	Species.1	Acc.2	XLink.AA.2	Protein.2	Module.2	Species.2	xlinkClass	Len.Pep.1	Len.Pep.2	Peptide.1	Peptide.2	numCSM	numPPSM	numMPSM	Fraction	RT	MSMS.Info
264.Q9H9B1::440.Q96KQ7	Q96KQ7::Q9H9B1	Ank5::Pre SET	3.17	613.622	4	0.021	LLLSKGSDINIR	VVQSGIKVR	114.9	49.1	65.8	1	53.2	2	Q9H9B1	264	GLP	Ank5	HUMAN	Q96KQ7	440	G9a	Pre SET	HUMAN	interProtein	12	9	LLLSK(+DSS)GSDINIR	VVQSGIK(+DSS)VR	1	19	8	Z20210712-13_FTMSms2ethcd	47.985	9851
196.Q9H9B1::323.Q96KQ7	Q96KQ7::Q9H9B1	Ank-SET Linker::Ank3	2.34	586.839	4	0.9	YLIKAGALVDPK	TEKIICR	97.9	35.4	62.5	1	33.5	2	Q9H9B1	196	GLP	Ank3	HUMAN	Q96KQ7	323	G9a	Ank-SET Linker	HUMAN	interProtein	12	7	YLIK(+DSS)AGALVDPK	TEK(+DSS)IIC(Carbamidomethyl)R	2	19	3	Z20210712-13_FTMSms2ethcd	48.064	9871
0.Q96KQ7::631.Q9H9B1	Q96KQ7::Q9H9B1	NTD::Post SET	1.92	1021.25	4	0.64	SNADTIDSSGPSLTLPNGGCLSAVGLPLGPGR	CGSPKCR	104.3	4.9	99.4	1	5.7	5	Q96KQ7	0	G9a	NTD	HUMAN	Q9H9B1	631	GLP	Post SET	HUMAN	interProtein	32	7	(+DSS)-SNADTIDSSGPSLTLPNGGC(Carbamidomethyl)LSAVGLPLGPGR	C(Carbamidomethyl)GSPK(+DSS)C(Carbamidomethyl)R	7	22	4	Z20210712-13_FTMSms2hcd	62.98	13548
28.Q9H9B1::323.Q96KQ7	Q96KQ7::Q9H9B1	Ank-SET Linker::NTD	1.61	815.172	4	-0.13	ADTTSTVTPVPGQEKGSALEGR	TEKIICR	79.9	10.8	69.1	1	6	9	Q9H9B1	28	GLP	NTD	HUMAN	Q96KQ7	323	G9a	Ank-SET Linker	HUMAN	interProtein	22	7	ADTTSTVTPVPGQEK(+DSS)GSALEGR	TEK(+DSS)IIC(Carbamidomethyl)R	1	22	8	Z20210712-13_FTMSms2hcd	43.765	8829
142.Q9H9B1::323.Q96KQ7	Q96KQ7::Q9H9B1	Ank-SET Linker::Ank2	0.94	500.511	4	0.5	TEKIICR	MEHQNKR	45.1	20.5	24.6	1	23.5	2	Q96KQ7	323	G9a	Ank-SET Linker	HUMAN	Q9H9B1	142	GLP	Ank2	HUMAN	interProtein	7	7	TEK(+DSS)IIC(Carbamidomethyl)R	MEHQNK(+DSS)R	3	19	2	Z20210712-13_FTMSms2ethcd	24.179	4005
100.Q9H9B1::49.Q96KQ7	Q96KQ7::Q9H9B1	NTD::NTD	0.32	646.124	4	1.5	ETLESALIALDSEKPK	KKLR	78.5	8.7	69.8	1	1.5	808	Q9H9B1	100	GLP	NTD	HUMAN	Q96KQ7	49	G9a	NTD	HUMAN	interProtein	16	4	ETLESALIALDSEK(+DSS)PK	K(Xlink:DSS1)K(+DSS)LR	1	19	63	Z20210712-13_FTMSms2ethcd	59.351	12654

### Sheet: GLP-GLP
xlinkedResPair	xlinkedProtPair	xlinkedModulPair	SVM.score	m/z	z	ppm	DB.Peptide.1	DB.Peptide.2	Score	Score.Diff	Sc.1	Rk.1	Sc.2	Rk.2	Acc.1	XLink.AA.1	Protein.1	Module.1	Species.1	Acc.2	XLink.AA.2	Protein.2	Module.2	Species.2	xlinkClass	Len.Pep.1	Len.Pep.2	Peptide.1	Peptide.2	numCSM	numPPSM	numMPSM	Fraction	RT	MSMS.Info
102.Q9H9B1::109.Q9H9B1	Q9H9B1::Q9H9B1	Ank1::NTD	4.65	681.373	5	1.7	ETLESALIALDSEKPKK	FHPKQLYFSAR	123.1	48.9	71.7	5	49.7	18	Q9H9B1	102	GLP	NTD	HUMAN	Q9H9B1	109	GLP	Ank1	HUMAN	intraProtein	17	11	ETLESALIALDSEKPK(+DSS)K	FHPK(+DSS)QLYFSAR	15	204	32	Z20210712-08_FTMSms2ethcd	56.54	11865
196.Q9H9B1::28.Q9H9B1	Q9H9B1::Q9H9B1	Ank3::NTD	4.14	907.238	4	-0.16	ADTTSTVTPVPGQEKGSALEGR	YLIKAGALVDPK	135.1	58.8	76.3	1	52	2	Q9H9B1	28	GLP	NTD	HUMAN	Q9H9B1	196	GLP	Ank3	HUMAN	intraProtein	22	12	ADTTSTVTPVPGQEK(+DSS)GSALEGR	YLIK(+DSS)AGALVDPK	3	204	12	Z20210712-09_FTMSms2ethcd	52.296	11283
100.Q9H9B1::264.Q9H9B1	Q9H9B1::Q9H9B1	Ank5::NTD	3.81	803.203	4	0.33	ETLESALIALDSEKPK	LLLSKGSDINIR	131.6	56	68.8	10	62.6	15	Q9H9B1	100	GLP	NTD	HUMAN	Q9H9B1	264	GLP	Ank5	HUMAN	intraProtein	16	12	ETLESALIALDSEK(+DSS)PK	LLLSK(+DSS)GSDINIR	2	204	12	Z20210712-08_FTMSms2ethcd	67	14452
0.Q9H9B1::28.Q9H9B1	Q9H9B1::Q9H9B1	NTD::NTD	3.74	1000.03	4	1.8	ADTTSTVTPVPGQEKGSALEGR	SNASKAKEVTIAK	91.3	39.8	51.5	1	31	2	Q9H9B1	28	GLP	NTD	HUMAN	Q9H9B1	0	GLP	NTD	HUMAN	intraProtein	22	13	ADTTSTVTPVPGQEK(+DSS)GSALEGR	(+DSS)-SNASK(Xlink:DSS1)AK(Xlink:DSS1)EVTIAK	13	230	58	Z20210712-09_FTMSms2hcd	56.436	12331
100.Q9H9B1::109.Q9H9B1	Q9H9B1::Q9H9B1	Ank1::NTD	3.58	819.44	4	0.72	ETLESALIALDSEKPK	FHPKQLYFSAR	111.3	52.2	56.6	13	50.3	14	Q9H9B1	100	GLP	NTD	HUMAN	Q9H9B1	109	GLP	Ank1	HUMAN	intraProtein	16	11	ETLESALIALDSEK(+DSS)PK	FHPK(+DSS)QLYFSAR	5	204	32	Z20210712-08_FTMSms2ethcd	62.817	13401
264.Q9H9B1::28.Q9H9B1	Q9H9B1::Q9H9B1	Ank5::NTD	3.52	917.495	4	0.36	ADTTSTVTPVPGQEKGSALEGR	LLLSKGSDINIR	129.2	45.4	83.8	1	46	2	Q9H9B1	28	GLP	NTD	HUMAN	Q9H9B1	264	GLP	Ank5	HUMAN	intraProtein	22	12	ADTTSTVTPVPGQEK(+DSS)GSALEGR	LLLSK(+DSS)GSDINIR	4	204	12	Z20210712-08_FTMSms2ethcd	52.638	10884
28.Q9H9B1::7.Q9H9B1	Q9H9B1::Q9H9B1	NTD::NTD	3.47	800.179	4	1.8	ADTTSTVTPVPGQEKGSALEGR	AKEVTIAK	120.7	38.3	82.4	1	36.5	2	Q9H9B1	28	GLP	NTD	HUMAN	Q9H9B1	7	GLP	NTD	HUMAN	intraProtein	22	8	ADTTSTVTPVPGQEK(+DSS)GSALEGR	AK(+DSS)EVTIAK	9	204	63	Z20210712-08_FTMSms2ethcd	43.354	8576
264.Q9H9B1::337.Q9H9B1	Q9H9B1::Q9H9B1	Ank5::Ank7	3.46	622.103	4	0.55	LLLSKGSDINIR	DSDVTLKNK	113.8	54.4	59.4	1	53.1	2	Q9H9B1	264	GLP	Ank5	HUMAN	Q9H9B1	337	GLP	Ank7	HUMAN	intraProtein	12	9	LLLSK(+DSS)GSDINIR	DSDVTLK(+DSS)NK	2	204	2	Z20210712-09_FTMSms2ethcd	49.606	10587
13.Q9H9B1::5.Q9H9B1	Q9H9B1::Q9H9B1	NTD::NTD	3.43	754.403	4	-0.21	EVTIAKADTTSTVTPVPGQEK	SNASKAK	113.9	19.4	94.5	1	22.6	6	Q9H9B1	13	GLP	NTD	HUMAN	Q9H9B1	5	GLP	NTD	HUMAN	intraProtein	21	7	EVTIAK(+DSS)ADTTSTVTPVPGQEK	SNASK(+DSS)AK	17	204	63	Z20210712-09_FTMSms2ethcd	37.739	7639
0.Q9H9B1::13.Q9H9B1	Q9H9B1::Q9H9B1	NTD::NTD	3.43	1000.03	4	-0.039	EVTIAKADTTSTVTPVPGQEKGSALEGR	SNASKAK	102.9	14.4	88.5	1	9.4	13	Q9H9B1	13	GLP	NTD	HUMAN	Q9H9B1	0	GLP	NTD	HUMAN	intraProtein	28	7	EVTIAK(+DSS)ADTTSTVTPVPGQEK(Xlink:DSS1)GSALEGR	(+DSS)-SNASK(Xlink:DSS1)AK	39	230	58	Z20210712-09_FTMSms2hcd	55.505	12095
264.Q9H9B1::7.Q9H9B1	Q9H9B1::Q9H9B1	Ank5::NTD	3.32	582.099	4	-0.26	LLLSKGSDINIR	AKEVTIAK	122.7	44.8	77.9	1	48.1	2	Q9H9B1	264	GLP	Ank5	HUMAN	Q9H9B1	7	GLP	NTD	HUMAN	intraProtein	12	8	LLLSK(+DSS)GSDINIR	AK(+DSS)EVTIAK	3	204	12	Z20210712-09_FTMSms2ethcd	48.294	10251
109.Q9H9B1::337.Q9H9B1	Q9H9B1::Q9H9B1	Ank1::Ank7	3.25	638.34	4	0.58	DSDVTLKNK	FHPKQLYFSAR	103.7	53.5	50.2	1	48.7	2	Q9H9B1	337	GLP	Ank7	HUMAN	Q9H9B1	109	GLP	Ank1	HUMAN	intraProtein	9	11	DSDVTLK(+DSS)NK	FHPK(+DSS)QLYFSAR	2	204	2	Z20210712-09_FTMSms2ethcd	44.691	9350
109.Q9H9B1::142.Q9H9B1	Q9H9B1::Q9H9B1	Ank1::Ank2	3.22	495.457	5	-0.95	FHPKQLYFSAR	MEHQNKR	96.6	38	58.6	1	44.2	2	Q9H9B1	109	GLP	Ank1	HUMAN	Q9H9B1	142	GLP	Ank2	HUMAN	intraProtein	11	7	FHPK(+DSS)QLYFSAR	MEHQNK(+DSS)R	8	204	10	Z20210712-08_FTMSms2ethcd	34.4	6357
196.Q9H9B1::264.Q9H9B1	Q9H9B1::Q9H9B1	Ank3::Ank5	3.19	689.161	4	1.7	LLLSKGSDINIR	YLIKAGALVDPK	113.3	50.2	63.1	1	47.9	2	Q9H9B1	264	GLP	Ank5	HUMAN	Q9H9B1	196	GLP	Ank3	HUMAN	intraProtein	12	12	LLLSK(+DSS)GSDINIR	YLIK(+DSS)AGALVDPK	2	204	2	Z20210712-08_FTMSms2ethcd	57.487	12102
109.Q9H9B1::264.Q9H9B1	Q9H9B1::Q9H9B1	Ank1::Ank5	3.19	572.724	5	0.5	LLLSKGSDINIR	FHPKQLYFSAR	108.7	48.4	60.3	1	48.3	2	Q9H9B1	264	GLP	Ank5	HUMAN	Q9H9B1	109	GLP	Ank1	HUMAN	intraProtein	12	11	LLLSK(+DSS)GSDINIR	FHPK(+DSS)QLYFSAR	2	204	2	Z20210712-09_FTMSms2ethcd	53.275	11530
109.Q9H9B1::28.Q9H9B1	Q9H9B1::Q9H9B1	Ank1::NTD	3.13	747.187	5	0.97	ADTTSTVTPVPGQEKGSALEGR	FHPKQLYFSAR	122.2	36	86.2	1	34.2	2	Q9H9B1	28	GLP	NTD	HUMAN	Q9H9B1	109	GLP	Ank1	HUMAN	intraProtein	22	11	ADTTSTVTPVPGQEK(+DSS)GSALEGR	FHPK(+DSS)QLYFSAR	5	204	32	Z20210712-08_FTMSms2ethcd	48.739	9899
103.Q9H9B1::109.Q9H9B1	Q9H9B1::Q9H9B1	Ank1::NTD	2.98	766.425	5	0.6	ETLESALIALDSEKPKKLR	FHPKQLYFSAR	116.8	41	75.8	1	43	18	Q9H9B1	103	GLP	NTD	HUMAN	Q9H9B1	109	GLP	Ank1	HUMAN	intraProtein	19	11	ETLESALIALDSEKPK(Xlink:DSS1)K(+DSS)LR	FHPK(+DSS)QLYFSAR	2	204	32	Z20210712-08_FTMSms2ethcd	61.794	13149
13.Q9H9B1::196.Q9H9B1	Q9H9B1::Q9H9B1	Ank3::NTD	2.93	899.999	4	1.6	EVTIAKADTTSTVTPVPGQEK	YLIKAGALVDPK	118.1	44.7	73.4	1	46	6	Q9H9B1	13	GLP	NTD	HUMAN	Q9H9B1	196	GLP	Ank3	HUMAN	intraProtein	21	12	EVTIAK(+DSS)ADTTSTVTPVPGQEK	YLIK(+DSS)AGALVDPK	1	204	12	Z20210712-09_FTMSms2ethcd	53.63	11620
28.Q9H9B1::5.Q9H9B1	Q9H9B1::Q9H9B1	NTD::NTD	2.87	761.645	4	2	ADTTSTVTPVPGQEKGSALEGR	SNASKAK	125.1	32.4	92.7	1	34.1	2	Q9H9B1	28	GLP	NTD	HUMAN	Q9H9B1	5	GLP	NTD	HUMAN	intraProtein	22	7	ADTTSTVTPVPGQEK(+DSS)GSALEGR	SNASK(+DSS)AK	5	204	63	Z20210712-09_FTMSms2ethcd	35.812	7150
264.Q9H9B1::455.Q9H9B1	Q9H9B1::Q9H9B1	Ank5::Pre SET	2.84	642.085	4	2.5	LLLSKGSDINIR	CWYDKDGR	104.2	35.4	68.8	1	38	2	Q9H9B1	264	GLP	Ank5	HUMAN	Q9H9B1	455	GLP	Pre SET	HUMAN	intraProtein	12	8	LLLSK(+DSS)GSDINIR	C(Carbamidomethyl)WYDK(+DSS)DGR	7	204	8	Z20210712-08_FTMSms2ethcd	53.814	11180
0.Q9H9B1::109.Q9H9B1	Q9H9B1::Q9H9B1	Ank1::NTD	2.82	598.822	4	0.76	FHPKQLYFSAR	SNASKAK	93.2	43.5	49.7	1	37.5	2	Q9H9B1	109	GLP	Ank1	HUMAN	Q9H9B1	0	GLP	NTD	HUMAN	intraProtein	11	7	FHPK(+DSS)QLYFSAR	(+DSS)-SNASK(Xlink:DSS1)AK	4	204	32	Z20210712-08_FTMSms2ethcd	45.646	9126
196.Q9H9B1::217.Q9H9B1	Q9H9B1::Q9H9B1	Ank3::Ank4	2.82	732.153	4	4.5	YLIKAGALVDPK	DAEGSTCLHLAAKK	107.5	47.6	59.9	1	51.2	2	Q9H9B1	196	GLP	Ank3	HUMAN	Q9H9B1	217	GLP	Ank4	HUMAN	intraProtein	12	14	YLIK(+DSS)AGALVDPK	DAEGSTC(Carbamidomethyl)LHLAAK(+DSS)K	2	204	2	Z20210712-09_FTMSms2ethcd	48.988	10425
142.Q9H9B1::28.Q9H9B1	Q9H9B1::Q9H9B1	Ank2::NTD	2.81	656.931	5	0.69	ADTTSTVTPVPGQEKGSALEGR	MEHQNKR	126.4	29	97.4	1	28.8	2	Q9H9B1	28	GLP	NTD	HUMAN	Q9H9B1	142	GLP	Ank2	HUMAN	intraProtein	22	7	ADTTSTVTPVPGQEK(+DSS)GSALEGR	MEHQNK(+DSS)R	4	204	7	Z20210712-08_FTMSms2ethcd	34.601	6406
109.Q9H9B1::196.Q9H9B1	Q9H9B1::Q9H9B1	Ank1::Ank3	2.73	705.397	4	0.55	YLIKAGALVDPK	FHPKQLYFSAR	98.5	43.7	54.8	1	39	2	Q9H9B1	196	GLP	Ank3	HUMAN	Q9H9B1	109	GLP	Ank1	HUMAN	intraProtein	12	11	YLIK(+DSS)AGALVDPK	FHPK(+DSS)QLYFSAR	2	204	2	Z20210712-08_FTMSms2ethcd	52.613	10877
196.Q9H9B1::7.Q9H9B1	Q9H9B1::Q9H9B1	Ank3::NTD	2.67	571.843	4	-0.73	YLIKAGALVDPK	AKEVTIAK	95	37.3	57.7	1	37.7	2	Q9H9B1	196	GLP	Ank3	HUMAN	Q9H9B1	7	GLP	NTD	HUMAN	intraProtein	12	8	YLIK(+DSS)AGALVDPK	AK(+DSS)EVTIAK	4	204	12	Z20210712-08_FTMSms2ethcd	47.681	9631
142.Q9H9B1::196.Q9H9B1	Q9H9B1::Q9H9B1	Ank2::Ank3	2.6	474.262	5	-1.2	YLIKAGALVDPK	MEHQNKR	91.8	39.2	52.6	1	30.2	2	Q9H9B1	196	GLP	Ank3	HUMAN	Q9H9B1	142	GLP	Ank2	HUMAN	intraProtein	12	7	YLIK(+DSS)AGALVDPK	MEHQNK(+DSS)R	2	204	2	Z20210712-09_FTMSms2ethcd	37.375	7546
264.Q9H9B1::408.Q9H9B1	Q9H9B1::Q9H9B1	Ank-SET Linker::Ank5	2.55	1348.42	4	2.8	IPIPCVNAVDSEPCPSNYKYVSQNCVTSPMNIDR	LLLSKGSDINIR	97.6	24.2	73.4	1	18.8	3	Q9H9B1	408	GLP	Ank-SET Linker	HUMAN	Q9H9B1	264	GLP	Ank5	HUMAN	intraProtein	34	12	IPIPC(Carbamidomethyl)VNAVDSEPC(Carbamidomethyl)PSNYK(+DSS)YVSQNC(Carbamidomethyl)VTSPMNIDR	LLLSK(+DSS)GSDINIR	1	230	1	Z20210712-09_FTMSms2hcd	62.915	13933
0.Q9H9B1::549.Q9H9B1	Q9H9B1::Q9H9B1	NTD::SET Domain	2.53	1077.27	4	1.8	EEDSYLFDLDNKDGEVYCIDAR	SNASKAKEVTIAK	80.9	28.8	52.1	1	31.4	2	Q9H9B1	549	GLP	SET Domain	HUMAN	Q9H9B1	0	GLP	NTD	HUMAN	intraProtein	22	13	EEDSYLFDLDNK(+DSS)DGEVYC(Carbamidomethyl)IDAR	(+DSS)-SNASKAK(Xlink:DSS1)EVTIAK	1	230	2	Z20210712-09_FTMSms2hcd	55.852	12183
264.Q9H9B1::619.Q9H9B1	Q9H9B1::Q9H9B1	Ank5::Post SET	2.45	590.59	4	0.41	LLLSKGSDINIR	FWDIKGK	102.6	35.7	66.9	1	34.3	2	Q9H9B1	264	GLP	Ank5	HUMAN	Q9H9B1	619	GLP	Post SET	HUMAN	intraProtein	12	7	LLLSK(+DSS)GSDINIR	FWDIK(+DSS)GK	2	204	7	Z20210712-08_FTMSms2ethcd	57.327	12061
264.Q9H9B1::621.Q9H9B1	Q9H9B1::Q9H9B1	Ank5::Post SET	2.41	584.081	4	-0.17	LLLSKGSDINIR	GKLFSCR	74.4	25.6	48.8	1	33.7	2	Q9H9B1	264	GLP	Ank5	HUMAN	Q9H9B1	621	GLP	Post SET	HUMAN	intraProtein	12	7	LLLSK(+DSS)GSDINIR	GK(+DSS)LFSC(Carbamidomethyl)R	3	230	7	Z20210712-08_FTMSms2hcd	52.018	10729
259.Q9H9B1::264.Q9H9B1	Q9H9B1::Q9H9B1	Ank5::Ank5	2.37	683.418	4	0.076	LLLSKGSDINIR	HVDLVKLLLSK	95.1	38.4	56.7	1	42	2	Q9H9B1	264	GLP	Ank5	HUMAN	Q9H9B1	259	GLP	Ank5	HUMAN	intraProtein	12	11	LLLSK(+DSS)GSDINIR	HVDLVK(+DSS)LLLSK	1	204	1	Z20210712-08_FTMSms2ethcd	63.157	13484
109.Q9H9B1::7.Q9H9B1	Q9H9B1::Q9H9B1	Ank1::NTD	2.25	478.87	5	-0.077	FHPKQLYFSAR	AKEVTIAK	53.8	23.8	30	1	22.3	2	Q9H9B1	109	GLP	Ank1	HUMAN	Q9H9B1	7	GLP	NTD	HUMAN	intraProtein	11	8	FHPK(+DSS)QLYFSAR	AK(+DSS)EVTIAK	4	230	29	Z20210712-08_FTMSms2hcd	43.896	8710
337.Q9H9B1::455.Q9H9B1	Q9H9B1::Q9H9B1	Ank7::Pre SET	2.24	564.772	4	2.1	DSDVTLKNK	CWYDKDGR	90.6	37.5	53.1	1	34.1	2	Q9H9B1	337	GLP	Ank7	HUMAN	Q9H9B1	455	GLP	Pre SET	HUMAN	intraProtein	9	8	DSDVTLK(+DSS)NK	C(Carbamidomethyl)WYDK(+DSS)DGR	2	204	2	Z20210712-09_FTMSms2ethcd	42.938	8936
259.Q9H9B1::455.Q9H9B1	Q9H9B1::Q9H9B1	Ank5::Pre SET	2.17	626.087	4	0.99	HVDLVKLLLSK	CWYDKDGR	80	40.6	39.4	1	38.9	2	Q9H9B1	259	GLP	Ank5	HUMAN	Q9H9B1	455	GLP	Pre SET	HUMAN	intraProtein	11	8	HVDLVK(+DSS)LLLSK	C(Carbamidomethyl)WYDK(+DSS)DGR	1	204	8	Z20210712-09_FTMSms2ethcd	59.795	13147
142.Q9H9B1::264.Q9H9B1	Q9H9B1::Q9H9B1	Ank2::Ank5	2.08	482.468	5	0.85	LLLSKGSDINIR	MEHQNKR	90.6	28.2	62.4	1	29.2	2	Q9H9B1	264	GLP	Ank5	HUMAN	Q9H9B1	142	GLP	Ank2	HUMAN	intraProtein	12	7	LLLSK(+DSS)GSDINIR	MEHQNK(+DSS)R	3	204	3	Z20210712-09_FTMSms2ethcd	38.506	7833
196.Q9H9B1::455.Q9H9B1	Q9H9B1::Q9H9B1	Ank3::Pre SET	1.94	631.829	4	2.1	YLIKAGALVDPK	CWYDKDGR	74.3	34.6	39.7	1	27.7	2	Q9H9B1	196	GLP	Ank3	HUMAN	Q9H9B1	455	GLP	Pre SET	HUMAN	intraProtein	12	8	YLIK(+DSS)AGALVDPK	C(Carbamidomethyl)WYDK(+DSS)DGR	3	204	2	Z20210712-08_FTMSms2ethcd	53.599	11127
100.Q9H9B1::28.Q9H9B1	Q9H9B1::Q9H9B1	NTD::NTD	1.91	1021.28	4	2.3	ADTTSTVTPVPGQEKGSALEGR	ETLESALIALDSEKPK	100.8	29.1	71.7	1	25.8	18	Q9H9B1	28	GLP	NTD	HUMAN	Q9H9B1	100	GLP	NTD	HUMAN	intraProtein	22	16	ADTTSTVTPVPGQEK(+DSS)GSALEGR	ETLESALIALDSEK(+DSS)PK	1	204	63	Z20210712-08_FTMSms2ethcd	62.042	13211
264.Q9H9B1::5.Q9H9B1	Q9H9B1::Q9H9B1	Ank5::NTD	1.91	543.565	4	-1.3	LLLSKGSDINIR	SNASKAK	83.4	26.4	57	1	24.8	2	Q9H9B1	264	GLP	Ank5	HUMAN	Q9H9B1	5	GLP	NTD	HUMAN	intraProtein	12	7	LLLSK(+DSS)GSDINIR	SNASK(+DSS)AK	3	204	12	Z20210712-09_FTMSms2ethcd	40.798	8406
142.Q9H9B1::337.Q9H9B1	Q9H9B1::Q9H9B1	Ank2::Ank7	1.87	525.52	4	1.1	DSDVTLKNK	MEHQNKR	69.6	33.2	36.4	1	28.1	2	Q9H9B1	337	GLP	Ank7	HUMAN	Q9H9B1	142	GLP	Ank2	HUMAN	intraProtein	9	7	DSDVTLK(+DSS)NK	MEHQNK(+DSS)R	3	204	3	Z20210712-09_FTMSms2ethcd	22.843	3972
264.Q9H9B1::631.Q9H9B1	Q9H9B1::Q9H9B1	Ank5::Post SET	1.72	583.313	4	-0.4	LLLSKGSDINIR	CGSPKCR	97	18	79	1	23.8	3	Q9H9B1	264	GLP	Ank5	HUMAN	Q9H9B1	631	GLP	Post SET	HUMAN	intraProtein	12	7	LLLSK(+DSS)GSDINIR	C(Carbamidomethyl)GSPK(+DSS)C(Carbamidomethyl)R	3	204	7	Z20210712-09_FTMSms2ethcd	42.723	8882
619.Q9H9B1::631.Q9H9B1	Q9H9B1::Q9H9B1	Post SET::Post SET	1.67	474.488	4	-0.46	FWDIKGK	CGSPKCR	67.1	29.8	37.3	1	24.3	3	Q9H9B1	619	GLP	Post SET	HUMAN	Q9H9B1	631	GLP	Post SET	HUMAN	intraProtein	7	7	FWDIK(+DSS)GK	C(Carbamidomethyl)GSPK(+DSS)C(Carbamidomethyl)R	2	204	18	Z20210712-09_FTMSms2ethcd	39.144	7994
337.Q9H9B1::631.Q9H9B1	Q9H9B1::Q9H9B1	Ank7::Post SET	1.55	674.332	3	1.2	DSDVTLKNK	CGSPKCR	62.1	22.4	39.7	1	19.7	2	Q9H9B1	337	GLP	Ank7	HUMAN	Q9H9B1	631	GLP	Post SET	HUMAN	intraProtein	9	7	DSDVTLK(+DSS)NK	C(Carbamidomethyl)GSPK(+DSS)C(Carbamidomethyl)R	4	230	5	Z20210712-08_FTMSms2hcd	29.153	5063
28.Q9H9B1::631.Q9H9B1	Q9H9B1::Q9H9B1	NTD::Post SET	1.53	801.391	4	-0.92	ADTTSTVTPVPGQEKGSALEGR	CGSPKCR	97.7	17	80.7	1	20.4	3	Q9H9B1	28	GLP	NTD	HUMAN	Q9H9B1	631	GLP	Post SET	HUMAN	intraProtein	22	7	ADTTSTVTPVPGQEK(+DSS)GSALEGR	C(Carbamidomethyl)GSPK(+DSS)C(Carbamidomethyl)R	1	204	5	Z20210712-09_FTMSms2ethcd	37.811	7657
100.Q9H9B1::196.Q9H9B1	Q9H9B1::Q9H9B1	Ank3::NTD	1.43	792.948	4	1.1	ETLESALIALDSEKPK	YLIKAGALVDPK	66.2	29.2	37	1	29.4	15	Q9H9B1	100	GLP	NTD	HUMAN	Q9H9B1	196	GLP	Ank3	HUMAN	intraProtein	16	12	ETLESALIALDSEK(+DSS)PK	YLIK(+DSS)AGALVDPK	1	204	12	Z20210712-08_FTMSms2ethcd	67.058	14466
549.Q9H9B1::621.Q9H9B1	Q9H9B1::Q9H9B1	Post SET::SET Domain	1.38	918.422	4	-0.61	EEDSYLFDLDNKDGEVYCIDAR	GKLFSCR	67.2	10.8	56.4	1	12.7	3	Q9H9B1	549	GLP	SET Domain	HUMAN	Q9H9B1	621	GLP	Post SET	HUMAN	intraProtein	22	7	EEDSYLFDLDNK(+DSS)DGEVYC(Carbamidomethyl)IDAR	GK(+DSS)LFSC(Carbamidomethyl)R	1	230	6	Z20210712-08_FTMSms2hcd	62.479	13319
621.Q9H9B1::631.Q9H9B1	Q9H9B1::Q9H9B1	Post SET::Post SET	1.28	467.978	4	-0.34	GKLFSCR	CGSPKCR	54.5	17	37.5	1	27.4	2	Q9H9B1	621	GLP	Post SET	HUMAN	Q9H9B1	631	GLP	Post SET	HUMAN	intraProtein	7	7	GK(+DSS)LFSC(Carbamidomethyl)R	C(Carbamidomethyl)GSPK(+DSS)C(Carbamidomethyl)R	6	204	18	Z20210712-09_FTMSms2ethcd	31.62	6104
109.Q9H9B1::217.Q9H9B1	Q9H9B1::Q9H9B1	Ank1::Ank4	1.28	758.642	4	0.51	DAEGSTCLHLAAKK	FHPKQLYFSAR	45.5	17.8	27.7	1	11.8	3	Q9H9B1	217	GLP	Ank4	HUMAN	Q9H9B1	109	GLP	Ank1	HUMAN	intraProtein	14	11	DAEGSTC(Carbamidomethyl)LHLAAK(+DSS)K	FHPK(+DSS)QLYFSAR	2	230	2	Z20210712-09_FTMSms2hcd	45.389	9522
0.Q9H9B1::196.Q9H9B1	Q9H9B1::Q9H9B1	Ank3::NTD	1.23	762.77	3	0.49	YLIKAGALVDPK	SNASKAK	56.8	26.8	30	1	24.9	2	Q9H9B1	196	GLP	Ank3	HUMAN	Q9H9B1	0	GLP	NTD	HUMAN	intraProtein	12	7	YLIK(+DSS)AGALVDPK	(+DSS)-SNASK(Xlink:DSS1)AK	2	204	12	Z20210712-08_FTMSms2ethcd	50.734	10403
196.Q9H9B1::619.Q9H9B1	Q9H9B1::Q9H9B1	Ank3::Post SET	1.02	580.335	4	1.2	YLIKAGALVDPK	FWDIKGK	65.2	18.2	47	1	19.3	2	Q9H9B1	196	GLP	Ank3	HUMAN	Q9H9B1	619	GLP	Post SET	HUMAN	intraProtein	12	7	YLIK(+DSS)AGALVDPK	FWDIK(+DSS)GK	2	204	2	Z20210712-09_FTMSms2ethcd	56.838	12433
142.Q9H9B1::217.Q9H9B1	Q9H9B1::Q9H9B1	Ank2::Ank4	0.9	645.823	4	2.5	DAEGSTCLHLAAKK	MEHQNKR	54.5	21.1	33.4	1	14.8	2	Q9H9B1	217	GLP	Ank4	HUMAN	Q9H9B1	142	GLP	Ank2	HUMAN	intraProtein	14	7	DAEGSTC(Carbamidomethyl)LHLAAK(+DSS)K	MEHQNK(+DSS)R	2	204	2	Z20210712-09_FTMSms2ethcd	28.7	5415
631.Q9H9B1::7.Q9H9B1	Q9H9B1::Q9H9B1	NTD::Post SET	0.9	465.997	4	0.41	AKEVTIAK	CGSPKCR	40.3	13.4	26.9	1	20.7	2	Q9H9B1	7	GLP	NTD	HUMAN	Q9H9B1	631	GLP	Post SET	HUMAN	intraProtein	8	7	AK(+DSS)EVTIAK	C(Carbamidomethyl)GSPK(+DSS)C(Carbamidomethyl)R	1	230	4	Z20210712-09_FTMSms2hcd	28.297	5315
0.Q9H9B1::337.Q9H9B1	Q9H9B1::Q9H9B1	Ank7::NTD	0.87	673.36	3	0.13	DSDVTLKNK	SNASKAK	41.6	18.4	23.2	1	12.8	2	Q9H9B1	337	GLP	Ank7	HUMAN	Q9H9B1	0	GLP	NTD	HUMAN	intraProtein	9	7	DSDVTLK(+DSS)NK	(+DSS)-SNASK(Xlink:DSS1)AK	1	230	2	Z20210712-09_FTMSms2hcd	38.63	7864
142.Q9H9B1::7.Q9H9B1	Q9H9B1::Q9H9B1	Ank2::NTD	0.8	388.615	5	0.23	AKEVTIAK	MEHQNKR	33.7	6.8	26.9	1	10.7	3	Q9H9B1	7	GLP	NTD	HUMAN	Q9H9B1	142	GLP	Ank2	HUMAN	intraProtein	8	7	AK(+DSS)EVTIAK	MEHQNK(+DSS)R	3	230	7	Z20210712-09_FTMSms2hcd	22.77	3955
28.Q9H9B1::337.Q9H9B1	Q9H9B1::Q9H9B1	Ank7::NTD	0.64	840.183	4	2.1	ADTTSTVTPVPGQEKGSALEGR	DSDVTLKNK	53.4	6.5	46.9	1	1	26	Q9H9B1	28	GLP	NTD	HUMAN	Q9H9B1	337	GLP	Ank7	HUMAN	intraProtein	22	9	ADTTSTVTPVPGQEK(+DSS)GSALEGR	DSDVTLK(+DSS)NK	1	230	2	Z20210712-09_FTMSms2hcd	43.841	9160
217.Q9H9B1::337.Q9H9B1	Q9H9B1::Q9H9B1	Ank4::Ank7	0.62	665.091	4	-0.79	DAEGSTCLHLAAKK	DSDVTLKNK	46.1	15.6	30.5	1	20.9	2	Q9H9B1	217	GLP	Ank4	HUMAN	Q9H9B1	337	GLP	Ank7	HUMAN	intraProtein	14	9	DAEGSTC(Carbamidomethyl)LHLAAK(+DSS)K	DSDVTLK(+DSS)NK	1	204	1	Z20210712-08_FTMSms2ethcd	40.264	7811
455.Q9H9B1::621.Q9H9B1	Q9H9B1::Q9H9B1	Post SET::Pre SET	0.56	526.749	4	0.32	GKLFSCR	CWYDKDGR	42.2	17.1	25.1	1	21.1	2	Q9H9B1	621	GLP	Post SET	HUMAN	Q9H9B1	455	GLP	Pre SET	HUMAN	intraProtein	7	8	GK(+DSS)LFSC(Carbamidomethyl)R	C(Carbamidomethyl)WYDK(+DSS)DGR	1	204	7	Z20210712-09_FTMSms2ethcd	46.078	9693
0.Q9H9B1::100.Q9H9B1	Q9H9B1::Q9H9B1	NTD::NTD	0.47	914.826	3	-1	ETLESALIALDSEKPK	SNASKAK	50.4	7.2	43.2	1	1.8	43	Q9H9B1	100	GLP	NTD	HUMAN	Q9H9B1	0	GLP	NTD	HUMAN	intraProtein	16	7	ETLESALIALDSEK(+DSS)PK	(+DSS)-SNASK(Xlink:DSS1)AK	1	230	58	Z20210712-08_FTMSms2hcd	62.548	13336
142.Q9H9B1::5.Q9H9B1	Q9H9B1::Q9H9B1	Ank2::NTD	0.4	486.002	4	0.58	MEHQNKR	SNASKAK	28.8	18.8	10	1	4.4	5	Q9H9B1	142	GLP	Ank2	HUMAN	Q9H9B1	5	GLP	NTD	HUMAN	intraProtein	7	7	MEHQNK(+DSS)R	Xlink:DSS1-SNASK(+DSS)AK	1	204	7	Z20210712-09_FTMSms2ethcd	25.023	4500
